# Contrasting genomic evolution between domesticated and wild *Kluyveromyces lactis* yeast populations

**DOI:** 10.1101/2022.09.02.506316

**Authors:** Anne Friedrich, Jean-Sébastien Gounot, Andreas Tsouris, Claudine Bleykasten, Kelle Freel, Claudia Caradec, Joseph Schacherer

## Abstract

The process of domestication has variable consequences on genome evolution leading to different phenotypic signatures. Access to the complete genome sequences of a large number of individuals makes it possible to explore the different facets of this domestication process. Here, we sought to explore the genome evolution of the *Kluyveromyces lactis* yeast species, a well-known species for its involvement in dairy processes but also present in natural environments. Using a combination of short and long-read sequencing strategies, we investigated the genomic variability of 41 *Kluyveromyces lactis* isolates and found that the overall genetic diversity of this species is very high (π = 2.9 x 10^-2^) compared to other species such as *Saccharomyces cerevisiae* (π = 3 x 10^-3^). However, the domesticated dairy population shows a reduced level of diversity (*π* = 7 x 10^-4^), probably due to a domestication bottleneck. In addition, this entire population is characterized by the introgression of the *LAC4* and *LAC12* genes, responsible for lactose fermentation and coming from the closely related species, *Kluyveromyces marxianus*, as previously described. Our results also highlighted that the *LAC4/LAC12* gene cluster was acquired through multiple and independent introgression events. Finally, we also identified several genes that could play a role in adaptation to dairy environments through copy number variation. These genes are involved in sugar consumption, flocculation and drug resistance, and may play a role in dairy processes. Overall, our study illustrates contrasting genomic evolution and sheds new light on the impact of domestication processes on it.
