## Supplementary tables for "Contrasting genomic evolution between domesticated and wild *Kluyveromyces lactis* yeast populations"

### Sheet: Table S1
Table S1: Overview of our collection of the Kluyveromyces lactis strains
Strains	Other collections	Remark	Isolated from	Ecological origins	Geographical origins	Clade name	Clade short name	Ploidy	Segmental duplications	Illumina reads assemblies	detection of CEL2 gene in the introgressed cluster	Long reads sequencing
UCD 67-376			Exudate of Quercus variabilis; Iwakura, Kyoto, Japan	Tree exudate	Japan	Asia	ASI	1	no	no	no	no
UCD 69-8			Exudate of tree Quercus sp.; Japan	Tree exudate	Japan	Asia	ASI	1	no	no	no	no
UCD 72-212			Oriental food “Kao-mam”; Thailand	Food product	Thailand	Asia	ASI	1	no	no	no	no
CLIB 417	CBS 1067		Buttermilk; Netherlands, South Holland	Dairy product	The Netherlands	Dairy	DAI	1	1 on chromosome 5	yes	yes	no
CLIB 418	CBS 743		Cheese; Italy	Dairy product	Italy	Dairy	DAI	1	1 on chromosome 6	yes	no	no
CLIB 1140			Camembert; Normandie, France	Dairy product	France	Dairy	DAI	1	no	yes	no	no
CLIB 1749			Chevrotin; Savoie, France	Dairy product	France	Dairy	DAI	1	no	yes	no	no
CLIB 1751			Goat bougon; Savoie, France	Dairy product	France	Dairy	DAI	1	no	yes	no	yes
CLIB 1755			Camembert; Normandie, France	Dairy product	France	Dairy	DAI	1	no	yes	no	no
CLIB 1758			Camembert; Normandie, France	Dairy product	France	Dairy	DAI	1	no	yes	no	no
CLIB 1759			Camembert; Normandie, France	Dairy product	France	Dairy	DAI	1	no	yes	no	yes
CLIB 1762			Raw milk camembert; Normandie, France	Dairy product	France	Dairy	DAI	1	no	yes	yes	no
CLIB 387	CBS 1797		Human sputum; Norway	Human sputum	Norway	Dairy	DAI	1	no	yes	no	no
CLIB 416	CBS 141		Fermenting cream; USA	Dairy product	USA	Dairy	DAI	1	no	yes	no	no
CLIB 419	CBS 845		Spoiled cheese ; United Kingdom	Dairy product	United Kingdom	Dairy	DAI	1	no	yes	no	yes
CLIB 531			Whey (artisinal dairy); Rhone-Alpes, France	Dairy product	France	Dairy	DAI	1	no	yes	no	no
CLIB 532			Whey (artisinal dairy); Rhone-Alpes, France	Dairy product	France	Dairy	DAI	1	no	yes	no	no
CLIB 640			Cheese (camembert); Normandie, France	Dairy product	France	Dairy	DAI	1	no	yes	yes	yes
CLIB 683			Cheese (camembert); Normandie, France	Dairy product	France	Dairy	DAI	1	no	yes	no	no
UCD 70-4	CBS 4372		Winery equipment by vdWalt; South Africa	Winery product	South Africa	Dairy	DAI	1	no	yes	no	yes
UCD 71-59	CBS 683		Gassy cheese; England	Dairy product	United Kingdom	Dairy	DAI	1	no	yes	no	no
UCD 71-73	CBS 2621		Fermented milk; Manchuria	Dairy product	China	Dairy	DAI	1	no	yes	yes	no
UCD 71-75	CBS 4627		Cream; USA	Dairy product	USA	Dairy	DAI	1	no	yes	yes	yes
CLIB 210*	CBS 2359	K. lactis var. lactis type strain	Creamary; USA	Dairy product	USA					no	no	no
CLIB 601	CBS 2105	K. lactis var. drosophilarum type strain	Drosophila azteca; Mather, California, USA	Insect	USA	North America 1	NA1	1	no	no	no	no
UCD 51-144			Drosophila azteca; Mather, Sierra Nevada, California, USA	Insect	USA	North America 1	NA1	1	no	no	no	no
UCD 52-163			Drosophila miranda; Mather, Yosemite area, California, USA	Insect	USA	North America 1	NA1	1	no	no	no	no
UCD 52-190			Aulacigaster sp.; Mather, Yosemite area, California, USA	Insect	USA	North America 1	NA1	1	no	no	no	no
UCD 52-204			Aulacigaster sp.; Mather, Yosemite area, California, USA	Insect	USA	North America 1	NA1	1	no	no	no	no
UCD 81-535.1			Oak exudate (prob. Q. emoryi); Rincon Mountains, Arizona, USA	Tree exudate	USA	North America 1	NA1	1	no	no	no	no
UCD 71-47			Spartina grass in estuarine swamp; Unknown	Spartina	USA	North America 2	NA2	1	no	no	no	no
UCD 71-52			Spartina grass in estuarine swamp; Unknown	Spartina	USA	North America 2	NA2	1	no	no	no	no
UCD 50-81			Drosophila Pseudoobscura; Pinon Flats, San Jacinto Mountains, Southern California, USA	Insect	USA	North America 3	NA3	1	1on chromosome 1 + 2 on chromosome 3 + 1 on chromosome 4 + 3 on chromosome 6	no	no	no
UCD 50-80	CBS 2103		Drosophila pseudoobscura; Pinon Flats, San Jacinto Mountains, Southern California, USA	Insect	USA	North America 3	NA3	1	1 on chromosome 3 + 1 on chromosome 6	no	no	no
UCD 50-152			Leaves of a shrub with lepidopterous insects; Keen Camp, San Jacinto Mountains, Southern California, USA	Tree/insect exudate	USA	North America 3	NA3	1	1 on chromosome 4	no	no	no
UCD 57-107			Insect frass in a willow tree; UCD campus, California,USA	Insect	USA	North America 3	NA3	2	1 on chromosome 4	no	no	no
UCD 61-200			Drosophila pseudoobscura; Pacific Coast, Gualala, Nothern California,USA	Insect	USA	North America 3	NA3	1	1 on chromosome 4	no	no	no
UCD 50-112			Drosophila pseudoobscura; Keen Camp, Southern Sierra Nevada Mountains, California, USA	Insect	USA	North America 3	NA3	1	no	no	no	no
UCD 51-237			Drosophila pinicola; Mather, Yosemite area, California, USA	Insect	USA	North America 3	NA3	1	no	no	no	no
UCD 51-272			Drosophila pinicola; Mather, Yosemite area, California, USA	Insect	USA	North America 3	NA3	1	no	no	no	no
UCD 60-407			Drosophila pseudoobscura; Beryessa Hills, California,USA	Insect	USA	North America 3	NA3	1	no	no	no	no
UCD 61-177			Drosophila pseudoobscura; Peach orchard, California,USA	Insect	USA	North America 3	NA3	1	no	no	no	no
* this strain was not sequenced in the context of this project. Its genome assembly was used as reference sequence.
CBS = CBS-KNAW Culture Collection, Westerdijk Fungal Biodiversity Institute, Utrecht, The Netherlands.
CLIB = Collection de Levures d'Intérêt Biotechnologique, INRAE, Montpellier, France.
UCD = Phaff Yeast Culture Collection, University of California, Davis, CA, USA.

### Sheet: Table S2
Table S2: Genetic diversity metrics for the whole Kluyveromyces lactis species and by population
	# of individuals	Eta	Eta_E	FuLi_Dstar	FuLi_Fstar	Pi	S	Tajima_D	Theta
Whole population	41	1520083	111628	1.50419	0.91493	0.02871	1438861	-0.511753	0.0332376
Dairy	20	43039	27333	-2.09759	-2.25071	0.0007199	42965	-1.53522	0.0011349
Asia	3	78304	NA	NA	NA	0.004879	78153	NA	0.0048837
NA1	6	58509	37661	-0.398293	-0.440709	0.0022476	58321	-0.407045	0.0023972
NA2	2	16219	NA	NA	NA	0.0015173	16219	NA	0.0015173
NA3	10	127792	29567	0.691616	0.603626	0.0042784	127011	0.062285	0.004226

### Sheet: Table S3 
Table S3: Pairwise divergence between the strains
	UCD 67-376	UCD 69-8	UCD 72-212	CLIB 417	CLIB 418	CLIB 1140	CLIB 1749	CLIB 1751	CLIB 1755	CLIB 1758	CLIB 1759	CLIB 1762	CLIB 387	CLIB 416	CLIB 419	CLIB 531	CLIB 532	CLIB 640	CLIB 683	UCD 70-4	UCD 71-59	UCD 71-73	UCD 71-75	CLIB 601	UCD 51-144	UCD 52-163	UCD 52-190	UCD 52-204	UCD 81-535.1	UCD 50-81	UCD 50-80	UCD 50-152	UCD 57-107	UCD 61-200	UCD 50-112	UCD 51-237	UCD 51-272	UCD 60-407	UCD 61-177	UCD 71-47	UCD 71-52
UCD 67-376	0
UCD 69-8	0.790278	0
UCD 72-212	0.793889	0.757637	0
CLIB 417	6.30665	6.31562	6.32433	0
CLIB 418	6.30418	6.31309	6.32151	0.0604725	0
CLIB 1140	6.30482	6.31388	6.32251	0.0543635	0.052006	0
CLIB 1749	6.30489	6.31359	6.32229	0.0552242	0.0506214	0.0489468	0
CLIB 1751	6.30692	6.31533	6.32429	0.0568427	0.0537741	0.0413597	0.0521182	0
CLIB 1755	6.30327	6.31258	6.3211	0.0516224	0.0489	0.0284681	0.0465893	0.0443066	0
CLIB 1758	6.30464	6.31367	6.32232	0.0544383	0.0517815	0.00427536	0.0490591	0.0414158	0.0289452	0
CLIB 1759	6.30381	6.31279	6.32147	0.0531099	0.0507991	0.00450924	0.0481984	0.0412287	0.0280565	0.0044344	0
CLIB 1762	6.31541	6.32458	6.33279	0.0740377	0.0808296	0.0769565	0.0828784	0.0797444	0.0757122	0.0757122	0.0757122	0
CLIB 387	6.30336	6.31258	6.32151	0.0640369	0.0562813	0.0467483	0.0591815	0.0543261	0.0472254	0.0464489	0.0455041	0.0861714	0
CLIB 416	6.30352	6.31288	6.32174	0.063934	0.0563375	0.0466828	0.0593031	0.0542793	0.046898	0.0465425	0.0454947	0.0862182	0.00130974	0
CLIB 419	6.3034	6.31261	6.32133	0.0549248	0.0489655	0.0378608	0.0502846	0.0433056	0.0358681	0.0378795	0.0367007	0.0764045	0.0316583	0.0314337	0
CLIB 531	6.30527	6.31396	6.32265	0.0558604	0.0507898	0.0490123	0.00211429	0.0522024	0.0465706	0.0493865	0.0485913	0.0832152	0.0595931	0.059565	0.0505746	0
CLIB 532	6.3104	6.31938	6.32761	0.0598083	0.0584611	0.0527731	0.0378889	0.0527825	0.050584	0.0525673	0.0527731	0.0854043	0.062802	0.0627739	0.0569456	0.0377018	0
CLIB 640	6.31684	6.32582	6.33392	0.0760771	0.0830561	0.0789585	0.0848149	0.0817745	0.0775459	0.0790334	0.077733	0.00616513	0.0880706	0.0880425	0.0782382	0.0851517	0.087556	0
CLIB 683	6.30626	6.31495	6.32348	0.0552335	0.0515943	0.0415561	0.0448585	0.040789	0.0394793	0.0416403	0.0408077	0.0787153	0.0523615	0.052427	0.0430343	0.0447369	0.0436517	0.0807734	0
UCD 70-4	6.32869	6.33693	6.34528	0.258149	0.257626	0.257485	0.256213	0.25756	0.256746	0.257626	0.256681	0.265194	0.256166	0.256222	0.25452	0.256503	0.260114	0.267037	0.258337	0
UCD 71-59	6.30751	6.31643	6.3251	0.0680503	0.0613238	0.0578156	0.0616606	0.0593218	0.0544103	0.0577688	0.0567023	0.0857972	0.0538115	0.0539519	0.0535402	0.0617822	0.058985	0.0880986	0.0528947	0.260601	0
UCD 71-73	6.31786	6.32701	6.33526	0.0683777	0.0848243	0.0803244	0.0837671	0.0811851	0.0790895	0.0803525	0.0792672	0.052165	0.0890435	0.0890529	0.0801934	0.0838326	0.0886412	0.0540641	0.082579	0.264829	0.0900445	0
UCD 71-75	6.31857	6.32736	6.3355	0.0679567	0.0847214	0.0799689	0.0839075	0.0806705	0.0785843	0.0799128	0.0786685	0.0514914	0.0889312	0.0888845	0.079735	0.0840478	0.088688	0.0532035	0.0819616	0.26641	0.0894739	0.00920559	0
CLIB 601	7.03547	7.04263	7.04755	3.88927	3.88676	3.88832	3.88652	3.89005	3.8872	3.88874	3.88766	3.89511	3.88578	3.88589	3.88665	3.88683	3.89284	3.89672	3.89019	3.87385	3.89021	3.89626	3.89817	0
UCD 51-144	7.03046	7.03775	7.042	3.87835	3.87677	3.87811	3.87614	3.87919	3.87684	3.87853	3.87742	3.88487	3.87574	3.87589	3.87614	3.8765	3.88261	3.88637	3.87947	3.8635	3.87963	3.88577	3.88758	0.200016	0
UCD 52-163	7.0317	7.0355	7.04054	3.88164	3.8798	3.88079	3.87898	3.88192	3.87968	3.88093	3.88007	3.88742	3.87837	3.87861	3.87869	3.87942	3.8848	3.88909	3.88142	3.86816	3.88128	3.88936	3.89067	0.252452	0.241375	0
UCD 52-190	7.03293	7.03943	7.04449	3.87709	3.87448	3.8758	3.87422	3.87673	3.87467	3.87611	3.87507	3.88315	3.87315	3.87329	3.87399	3.87455	3.88028	3.88496	3.87733	3.86138	3.87745	3.88408	3.88577	0.237334	0.21824	0.238709	0
UCD 52-204	7.03089	7.03491	7.03945	3.8809	3.8786	3.87995	3.87831	3.88115	3.87879	3.88044	3.87936	3.88649	3.87803	3.87824	3.8782	3.87864	3.88503	3.88809	3.88126	3.86635	3.88145	3.88851	3.88976	0.220831	0.204375	0.230084	0.217314	0
UCD 81-535.1	7.03102	7.0384	7.04286	3.88424	3.88264	3.88348	3.88214	3.88497	3.88258	3.88383	3.8825	3.89063	3.88093	3.88113	3.88193	3.88247	3.88852	3.89222	3.88555	3.87136	3.88575	3.89165	3.89376	0.371273	0.390957	0.38685	0.397945	0.388375	0
UCD 50-81	6.99839	7.00082	7.00895	2.81651	2.81324	2.81387	2.81365	2.81463	2.81358	2.81399	2.8139	2.82321	2.8133	2.81353	2.81286	2.81409	2.81875	2.82494	2.81553	2.7969	2.81614	2.82461	2.82518	4.14597	4.143	4.13381	4.13894	4.13702	4.14773	0
UCD 50-80	6.9936	6.9982	7.00637	2.80959	2.8058	2.80662	2.80681	2.80674	2.8066	2.80698	2.8068	2.81634	2.80629	2.80642	2.8062	2.80713	2.81148	2.81798	2.80819	2.79	2.80908	2.81732	2.81816	4.14227	4.13938	4.13568	4.13287	4.13723	4.14505	0.0425759	0
UCD 50-152	7.01966	7.0216	7.02961	2.84935	2.84935	2.84935	2.84935	2.84935	2.84935	2.85	2.85	2.86	2.85	2.85	2.85	2.85	2.85	2.86	2.85	2.8298	2.85	2.86	2.86	4.17	4.17	4.17	4.17	4.17	4.18	0.56	0.56	0
UCD 57-107	7.00052	7.00277	7.01055	2.82769	2.82597	2.82592	2.8255	2.82721	2.82603	2.82639	2.82608	2.83359	2.82481	2.82509	2.8251	2.82588	2.83063	2.83517	2.82829	2.80707	2.82837	2.83615	2.83682	4.14924	4.14989	4.14548	4.14563	4.14406	4.15165	0.530323	0.533597	0.23	0
UCD 61-200	6.95927	6.96375	6.97062	2.78278	2.78077	2.78195	2.78082	2.78279	2.781	2.78234	2.78104	2.78841	2.77983	2.78006	2.7802	2.78118	2.78637	2.7902	2.78273	2.76123	2.78275	2.7905	2.79131	4.10078	4.09866	4.09572	4.09537	4.09625	4.10419	0.479785	0.481778	0.34	0.318613	0
UCD 50-112	7.01966	7.0216	7.02961	2.84935	2.84935	2.84935	2.84935	2.84935	2.84935	2.85	2.85	2.86	2.85	2.85	2.85	2.85	2.85	2.86	2.85	2.8298	2.85	2.86	2.86	4.17	4.17	4.17	4.17	4.17	4.18	0.56	0.56	0.008	0.23	0.34	0
UCD 51-237	6.99239	6.99498	7.0027	2.81939	2.81763	2.81763	2.81713	2.81906	2.81759	2.81804	2.81772	2.82507	2.81671	2.81698	2.81658	2.81743	2.82191	2.82671	2.81944	2.79929	2.81972	2.82791	2.82846	4.14047	4.13969	4.13691	4.1375	4.13558	4.14323	0.514718	0.517655	0.24	0.156635	0.293035	0.24	0
UCD 51-272	6.99309	6.99486	7.00246	2.81747	2.81541	2.81554	2.81512	2.8167	2.81566	2.81599	2.8157	2.82307	2.81475	2.81503	2.81475	2.81546	2.8199	2.82485	2.81728	2.79639	2.81741	2.82542	2.82618	4.14147	4.13942	4.13509	4.13602	4.13504	4.14333	0.509573	0.512912	0.24	0.157	0.29253	0.24	0.057273	0
UCD 60-407	6.99289	6.99559	7.00264	2.82219	2.82077	2.82162	2.81952	2.82297	2.8205	2.82207	2.82095	2.82778	2.81987	2.82018	2.82013	2.81975	2.82564	2.82955	2.82248	2.80083	2.82243	2.83005	2.83093	4.13062	4.12902	4.12442	4.12469	4.12708	4.1343	0.696154	0.700111	0.74	0.709738	0.641192	0.74	0.703096	0.703835	0
UCD 61-177	6.99411	6.99858	7.00663	2.82472	2.82342	2.82385	2.82233	2.82524	2.82291	2.82439	2.82335	2.83082	2.82231	2.82254	2.82277	2.82237	2.82794	2.8326	2.82526	2.80315	2.82583	2.83254	2.83393	4.12903	4.12867	4.12407	4.12431	4.12784	4.13318	0.697838	0.698961	0.75	0.715117	0.639957	0.75	0.706735	0.708325	0.12726	0
UCD 71-47	8.56855	8.57225	8.58086	4.60987	4.60782	4.60825	4.60918	4.60884	4.60844	4.60841	4.60871	4.61819	4.60789	4.60791	4.60742	4.60951	4.61315	4.61975	4.61085	4.6094	4.61003	4.61963	4.62051	6.04597	6.03913	6.04078	6.04308	6.03914	6.04293	4.70754	4.70527	4.74	4.71846	4.68077	4.74	4.71105	4.7116	4.71976	4.72458	0
UCD 71-52	8.56859	8.57215	8.58165	4.60591	4.60411	4.60471	4.60479	4.60523	4.60454	4.60473	4.60464	4.61388	4.60366	4.60369	4.60324	4.60506	4.60964	4.61543	4.60685	4.60441	4.60623	4.61574	4.61673	6.04003	6.03302	6.03509	6.0359	6.03374	6.03665	4.70212	4.70012	4.73	4.71211	4.67283	4.73	4.70467	4.70489	4.71356	4.71822	0.233695	0

### Sheet: Table S4
Tables S4: mean divergence between 2 strains within/between populations
	Asia	Dairy	NA1	NA2	NA3
Asia	0.780601
Dairy	6.31762	0.0794123
NA1	7.03767	3.88194	0.279742
NA2	8.57401	4.60917	6.03879	0.233695
NA3	7.00091	2.82145	4.14056	4.71233	0.472517

### Sheet: Table S5 
Table S5: Number of copies of genes having a differential profiles between the dairy and non-dairy populations.
name	CLIB 531	CLIB 532	CLIB 1749	CLIB 417	CLIB 418	CLIB 640	CLIB 1762	71-73	71-75	71-59	CLIB 416	CLIB 419	CLIB 1140	CLIB 1755	CLIB 1758	CLIB 1759	CLIB 683	70-4	CLIB 387	CLIB 1751	UCD 67-376	UCD 69-8	UCD 72-212	UCD 51-144	UCD 52-163	UCD 52-190	UCD 52-204	UCD 81-535.1	CLIB 601	UCD 50-112	UCD 50-152	UCD 50-80	UCD 50-81	UCD 51-237	UCD 51-272	UCD 57-107	UCD 60-407	UCD 61-177	UCD 61-200	UCD 71-47	UCD 71-52	note	YGD	ygd_anno
KLLA0B14927g	1	1	1	1	1	1	1	3	1	1	1	1	1	1	1	1	1	0	1	1	0	0	0	0	0	0	0	0	0	0	0	0	0	0	0	0	0	0	0	0	0	no similarity	YAL063C	None	--> closely related to prot annotated as FLO9 in K. marxianus
KLLA0B14916g	1	1	1	1	1	1	1	3	1	1	1	1	1	1	1	1	1	0	1	1	0	0	0	0	0	0	0	0	0	0	0	0	0	0	0	0	0	0	0	0	0	some similarities with uniprot|P38894 Saccharomyces cerevisiae YHR211W FLO5 Lectin-like protein involved in flocculation, cell wall protein that binds to mannose chains on the surface of other cells, confers floc-forming ability that is chymotrypsin resistant but heat labile; similar to Flo1p	YHR211W	Lectin-like cell wall protein (flocculin) involved in flocculation; binds mannose chains on the surface of other cells, confers floc-forming ability that is chymotrypsin resistant but heat labile; FLO5 has a paralog, FLO1, that arose from a segmental duplication
KLLA0B14861g	1	1	1	1	1	1	1	3	1	1	1	1	1	1	1	1	1	0	1	1	0	0	0	0	0	0	0	0	0	0	0	0	0	0	0	0	0	0	0	0	0	uniprot|P07921 Kluyveromyces lactis KLLA0B14861g LAC12 Lactose permease	None	None
KLLA0B14883g	1	1	1	1	1	1	1	3	1	1	1	1	1	1	1	1	1	0	1	1	0	0	0	0	0	0	0	0	0	0	0	0	0	0	0	0	0	0	0	0	0	uniprot|P00723 Kluyveromyces lactis KLLA0B14883g LAC4 Beta-galactosidase	None	None
KLLA0C19132g	1	1	1	1	1	1	1	1	1	1	1	1	1	1	1	1	1	1	1	1	0	0	0	0	0	0	0	0	2	0	0	1	0	0	0	0	0	0	0	0	0	no similarity	None	None
KLLA0D00374g	1	1	1	1	1	1	1	1	1	1	1	1	1	1	1	1	1	1	1	1	0	0	0	1	0	0	1	0	1	0	1	0	0	0	1	0	0	0	0	0	0	similar to gnl|GLV|DEHA0G07139g Debaryomyces hansenii DEHA0G07139g and weakly similar to uniprot|P32466 Saccharomyces cerevisiae YDR345C HXT3 Low affinity glucose transporter of the major facilitator superfamily, expression is induced in low or high glucose conditions	YDR345C	Low affinity glucose transporter of the major facilitator superfamily; expression is induced in low or high glucose conditions; HXT3 has a paralog, HXT5, that arose from the whole genome duplication
KLLA0D19933g	1	1	1	1	1	1	1	1	1	1	1	1	1	1	1	1	1	1	1	1	0	0	0	1	1	0	0	1	0	0	0	0	0	0	0	0	0	0	0	0	0	weakly similar to uniprot|Q05016 Saccharomyces cerevisiae YMR226C NADP(+)-dependent dehydrogenase	YMR226C	NADP(+)-dependent serine dehydrogenase and carbonyl reductase; acts on serine, L-allo-threonine, and other 3-hydroxy acids; green fluorescent protein fusion protein localizes to the cytoplasm and nucleus; may interact with ribosomes, based on co-purification experiments
KLLA0D14762g	1	1	1	1	1	1	1	1	1	1	1	1	1	1	1	1	1	1	1	1	0	0	0	0	0	1	0	0	0	0	0	0	0	0	0	0	0	0	0	0	0	no similarity	None	None	--> closely related to prot annotated as Ty2 in K. marxianus
KLLA0E00155g	1	1	1	1	1	1	1	1	1	1	1	1	1	1	1	1	1	1	1	1	0	1	0	0	0	0	0	0	0	0	0	0	0	0	0	0	0	0	0	0	0	no similarity	None	None
KLLA0E00177g	1	1	1	1	1	1	1	1	1	1	1	1	1	1	1	1	1	1	1	1	0	1	0	0	0	0	0	0	0	0	0	0	0	0	0	0	0	0	0	0	0	no similarity	None	None
KLLA0E00265g	1	1	1	2	1	1	1	1	1	1	1	1	1	1	1	1	1	1	1	1	0	1	0	0	0	0	0	0	0	0	0	0	0	0	0	0	0	0	0	0	0	weakly similar to uniprot|Q06596 Saccharomyces cerevisiae YPR199C ARR1 Transcriptional activator of the bZIP family required for transcription of genes involved in resistance to arsenic compounds	YPR199C	Transcriptional activator of the basic leucine zipper (bZIP) family; required for transcription of genes involved in resistance to arsenic compounds
KLLA0E00221g	1	1	1	2	1	1	1	1	1	1	1	1	1	1	1	1	1	1	1	1	0	1	0	0	0	0	0	0	0	0	0	0	0	0	0	0	0	0	0	0	0	similar to uniprot|Q06598 Saccharomyces cerevisiae YPR201W ARR3 Arsenite transporter of the plasma membrane required for resistance to arsenic compounds transcription is activated by Arr1p in the presence of arsenite	YPR201W	Plasma membrane metalloid/H+ antiporter; transports arsenite and antimonite; required for resistance to arsenic compounds; transcription is activated by Arr1p in the presence of arsenite
KLLA0E00243g	1	1	1	2	1	1	1	1	1	1	1	1	1	1	1	1	1	1	1	1	0	1	0	0	0	0	0	0	0	0	0	0	0	0	0	0	0	0	0	0	0	similar to uniprot|Q06597 YPR200C Saccharomyces cerevisiae ARR2 Arsenate reductase required for arsenate resistance	YPR200C	Arsenate reductase required for arsenate resistance; converts arsenate to arsenite which can then be exported from cells by Arr3p
KLLA0A11979g	1	1	1	1	1	1	1	1	1	2	1	1	1	1	1	1	1	1	1	1	0	0	0	0	0	0	0	0	0	0	0	0	0	0	0	0	1	0	0	0	0	some similarities with uniprot|Q87020 Killer virus of S KIL K2 killer toxin precursor	None	None
KLLA0D19921g	1	1	1	1	1	1	1	1	1	1	1	1	1	1	1	1	1	1	1	1	0	0	0	1	0	0	0	0	0	0	0	1	0	0	0	0	1	0	0	0	0	similar to uniprot|Q12512 Saccharomyces cerevisiae YOL154W ZPS1 Putative GPI-anchored protein transcription is induced under low-zinc conditions as mediated by the Zap1p transcription factor and at alkaline pH	YOL154W	Putative GPI-anchored protein; transcription is induced under low-zinc conditions, as mediated by the Zap1p transcription factor, and at alkaline pH
KLLA0E00111g	1	1	1	1	2	1	1	1	1	1	1	1	1	1	1	1	1	1	1	1	1	1	0	1	0	1	1	0	1	1	0	1	1	1	0	0	0	15	1	0	0	conserved hypothetical protein	None	None
KLLA0E00133g	1	1	1	1	2	1	1	1	1	1	1	1	1	1	1	1	1	1	1	1	1	1	0	1	0	1	1	0	1	1	0	1	1	1	0	0	0	15	0	0	0	similar to uniprot|P36032 Saccharomyces cerevisiae YKL221W MCH2 Protein with similarity to mammalian monocarboxylate permeases which are involved in transport of monocarboxylic acids across the plasma membrane mutant is not deficient in monocarboxylate transport	YKL221W	Protein with similarity to mammalian monocarboxylate permeases; monocarboxylate permeases are involved in transport of monocarboxylic acids across the plasma membrane but mutant is not deficient in monocarboxylate transport
KLLA0E14609g	1	1	1	1	1	1	1	1	1	1	1	1	1	1	1	1	1	1	1	1	1	0	1	1	1	1	1	1	1	3	2	3	3	2	2	2	2	2	2	1	1	similar to uniprot|P38731 Saccharomyces cerevisiae YHL040C ARN1 Transporter member of the ARN family of transporters that specifically recognize siderophore-iron chelates responsible for uptake of iron bound to ferrirubin ferrirhodin and related siderophores	YHL040C	ARN family transporter for siderophore-iron chelates; responsible for uptake of iron bound to ferrirubin, ferrirhodin, and related siderophores; protein increases in abundance and relocalizes to the vacuole upon DNA replication stress
KLLA0E00287g	1	1	1	2	1	1	1	1	1	1	1	1	1	1	1	1	1	1	1	1	1	1	1	1	0	1	1	2	1	0	0	2	2	0	0	0	0	0	0	0	0	weakly similar to uniprot|P23585 Saccharomyces cerevisiae YMR011W HXT2 High-affinity glucose transporter of the major facilitator superfamily	YMR011W	High-affinity glucose transporter of the major facilitator superfamily; expression is induced by low levels of glucose and repressed by high levels of glucose
KLLA0E00309g	1	1	1	2	1	1	1	1	1	1	1	1	1	1	1	1	1	1	1	1	1	1	1	1	0	0	0	2	1	0	0	3	2	0	0	0	0	0	0	0	0	conserved hypothetical protein	None	None
KLLA0D00143g	1	1	1	2	2	1	1	1	1	1	1	2	1	1	1	1	1	1	1	1	0	0	0	1	0	0	1	0	0	1	1	1	0	1	1	0	1	1	1	1	0	similar to uniprot|P36032 Saccharomyces cerevisiae YKL221W MCH2 Protein with similarity to mammalian monocarboxylate permeases which are involved in transport of monocarboxylic acids across the plasma membrane mutant is not deficient in monocarboxylate transport	YKL221W	Protein with similarity to mammalian monocarboxylate permeases; monocarboxylate permeases are involved in transport of monocarboxylic acids across the plasma membrane but mutant is not deficient in monocarboxylate transport
KLLA0B00143g	1	1	1	2	3	1	1	1	1	1	1	2	1	1	1	1	1	1	1	2	1	0	0	0	0	1	0	0	0	1	0	1	0	1	1	1	1	0	1	1	1	similar to uniprot|P36032 Saccharomyces cerevisiae YKL221W MCH2 Protein with similarity to mammalian monocarboxylate permeases which are involved in transport of monocarboxylic acids across the plasma membrane mutant is not deficient in monocarboxylate transport	YKL221W	Protein with similarity to mammalian monocarboxylate permeases; monocarboxylate permeases are involved in transport of monocarboxylic acids across the plasma membrane but mutant is not deficient in monocarboxylate transport
KLLA0B00166g	1	1	1	2	3	1	1	1	1	1	1	2	1	1	1	1	1	1	1	2	0	0	0	0	0	1	0	0	0	0	0	0	0	0	1	0	1	0	1	1	1	conserved hypothetical protein	None	None
KLLA0B00187g	1	1	1	2	3	1	1	1	1	1	1	2	1	1	1	1	1	1	1	2	0	0	0	0	0	1	0	0	0	0	0	0	0	0	1	0	1	0	1	1	1	conserved hypothetical protein	None	None
KLLA0C04994g	1	1	1	1	1	1	1	1	1	1	1	1	1	1	1	1	1	2	1	1	1	1	2	2	2	2	2	1	1	0	0	0	0	0	0	0	2	1	1	0	0	weakly similar to uniprot|Q04433 Saccharomyces cerevisiae YDR534c Mannoprotein that is incorporated into the cell wall via a glycosylphosphatidylinositol (GPI) anchor, involved in the retention of siderophore-iron in the cell wall	YDR534c	None
KLLA0A06446g	1	1	1	1	1	1	1	1	1	1	1	1	1	1	1	1	1	1	1	1	0	0	2	0	1	1	1	0	0	0	0	1	0	1	1	0	0	0	0	0	0	no similarity	None	None
KLLA0A00176g	1	1	1	1	1	1	1	1	1	1	1	1	1	1	1	1	1	1	1	1	0	0	0	1	1	1	1	1	1	0	0	0	0	1	1	0	1	1	1	0	0	similar to uniprot|P24031 Saccharomyces cerevisiae YBR092C PHO3 Constitutively expressed acid phosphatase similar to Pho5p; brought to the cell surface by transport vesicles; hydrolyzes thiamin phosphates in the periplasmic space, increasing cellular thiamin uptake; expression is repressed by thiamin	YBR092C	Constitutively expressed acid phosphatase similar to Pho5p; brought to the cell surface by transport vesicles; hydrolyzes thiamin phosphates in the periplasmic space, increasing cellular thiamin uptake; expression is repressed by thiamin
KLLA0A04345g	1	1	1	1	1	1	1	1	1	1	1	1	1	1	1	1	1	1	1	1	1	1	1	1	1	1	1	1	1	0	0	0	0	0	0	0	2	1	1	0	0	some similarities with uniprot|Q04433 Saccharomyces cerevisiae YDR534C FIT1 Mannoprotein that is incorporated into the cell wall via a glycosylphosphatidylinositol (GPI) anchor, involved in the retention of siderophore- iron in the cell wall	YDR534C	Mannoprotein that is incorporated into the cell wall; incorporated via a glycosylphosphatidylinositol (GPI) anchor; involved in the retention of siderophore-iron in the cell wall
KLLA0C04950g	1	1	1	1	1	1	1	1	1	1	1	1	1	1	1	1	1	1	1	1	1	0	1	1	1	1	1	1	1	0	0	0	0	0	0	0	1	1	1	0	0	no similarity	None	None
KLLA0C05060g	1	1	1	1	1	1	1	1	1	1	1	1	1	1	1	1	1	1	1	1	1	1	1	1	1	1	1	1	1	0	0	0	0	0	0	0	1	1	1	0	0	weakly similar to uniprot|Q04734 Saccharomyces cerevisiae YMR063W	YMR063W	Plasma membrane protein of unknown function; involved in the proteolytic activation of Rim101p in response to alkaline pH; interacts with Rim21p and Dfg16p to form a pH-sensing complex in the Rim101 pathway and is required to maintain Rim21p levels; has similarity to A. nidulans PalI;
KLLA0C04928g	1	1	1	1	1	1	1	1	1	1	1	1	1	1	1	1	1	1	1	1	1	1	1	1	1	1	1	1	1	0	0	0	0	0	0	0	1	1	1	0	0	some similarities with uniprot|Q08907 Saccharomyces cerevisiae YOR383C	YOR383C	Mannoprotein that is incorporated into the cell wall; incorporated via a glycosylphosphatidylinositol (GPI) anchor; involved in the retention of siderophore-iron in the cell wall
KLLA0C05016g	1	1	1	1	1	1	1	1	1	1	1	1	1	1	1	1	1	1	1	1	1	1	1	1	1	1	1	1	1	0	0	0	0	0	0	0	1	1	1	0	0	conserved hypothetical protein	None	None
KLLA0E09879g	1	1	1	1	1	1	1	1	1	1	1	1	1	1	1	1	1	1	1	1	0	0	0	1	1	1	0	1	0	0	1	1	1	0	0	0	0	1	0	0	0	similar to uniprot|P36172 Saccharomyces cerevisiae YKR105C Hypothetical ORF	YKR105C	Plasma membrane protein of the Major Facilitator Superfamily (MFS); involved in amino acid uptake and drug sensitivity; VBA5 has a paralog, VBA3, that arose from a segmental duplication
KLLA0C12023g	1	1	1	1	1	1	1	1	1	1	1	1	1	1	1	1	1	1	1	1	1	0	0	1	1	1	1	1	0	0	0	1	0	0	0	0	1	0	0	0	0	similar to uniprot|Q754A8 Ashbya gossypii AFR164W AFR164Wp and some similarites with YGL105W uniprot|P46672 Saccharomyces cerevisiae YGL105W ARC1 Protein that binds tRNA and methionyl- and glutamyl-tRNA synthetases (Mes1p and Gus1p) delivering tRNA to them stimulating catalysis and ensuring their localization to the cytoplasm also binds quadruplex nucleic acids	None	None
KLLA0C12034g	1	1	1	1	1	1	1	1	1	1	1	1	1	1	1	1	1	1	1	1	1	0	0	1	1	1	1	1	0	0	0	1	0	0	0	0	1	0	0	0	0	conserved hypothetical protein	None	None
KLLA0C00110g	1	1	1	1	2	1	1	1	1	1	1	1	1	1	1	1	1	1	1	1	0	0	1	0	0	0	0	0	1	1	1	0	0	0	0	0	1	1	1	1	1	conserved hypothetical protein	None	None
KLLA0C00132g	1	1	1	1	2	1	1	1	1	1	1	1	1	1	1	1	1	1	1	1	0	0	1	0	0	0	0	0	0	1	0	0	0	0	0	0	1	1	1	0	0	similar to uniprot|P36032 Saccharomyces cerevisiae YKL221W MCH2 Protein with similarity to mammalian monocarboxylate permeases which are involved in transport of monocarboxylic acids across the plasma membrane mutant is not deficient in monocarboxylate transport	YKL221W	Protein with similarity to mammalian monocarboxylate permeases; monocarboxylate permeases are involved in transport of monocarboxylic acids across the plasma membrane but mutant is not deficient in monocarboxylate transport
KLLA0C00154g	1	1	1	1	2	1	1	1	1	1	1	1	1	1	1	1	1	1	1	1	0	0	1	0	0	0	0	0	0	1	0	0	0	0	0	0	1	1	1	0	0	conserved hypothetical protein	None	None
KLLA0A11957g	1	1	1	1	1	1	1	1	1	2	1	1	1	1	1	1	1	1	1	1	1	1	1	0	1	0	0	0	0	1	1	0	0	1	1	0	1	1	1	0	0	conserved hypothetical protein	None	None
KLLA0F28083g	1	1	1	1	1	1	1	1	1	1	1	1	1	1	1	1	1	1	1	1	1	1	1	0	0	0	0	0	0	1	1	0	0	1	1	0	1	1	1	0	0	similar to uniprot|P33413 Saccharomyces cerevisiae YHL016C DUR3 Plasma membrane urea transporter expression is highly sensitive to nitrogen catabolite repression and induced by allophanate the last intermediate of the allantoin degradative pathway	YHL016C	Plasma membrane transporter for both urea and polyamines; expression is highly sensitive to nitrogen catabolite repression and induced by allophanate, the last intermediate of the allantoin degradative pathway
KLLA0C19327g	1	1	1	1	1	1	1	1	1	1	1	1	1	1	1	1	1	1	1	1	0	0	1	0	0	0	0	0	0	1	1	1	0	1	1	1	0	1	1	0	1	some similarities with uniprot|P53054 Saccharomyces cerevisiae YGL262W Hypothetical ORF	YGL262W	Putative protein of unknown function; null mutant displays elevated sensitivity to expression of a mutant huntingtin fragment or of alpha-synuclein; YGL262W is not an essential gene
KLLA0E14587g	1	1	1	1	1	1	1	1	1	1	1	1	1	1	1	1	1	1	1	1	0	0	0	0	0	0	0	1	0	1	1	1	1	1	1	1	1	1	1	0	1	similar to uniprot|Q01896 Saccharomyces cerevisiae YDR039C ENA2 P-type ATPase sodium pump involved in Na efflux to allow salt tolerance likely not involved in Li efflux	YDR039C	P-type ATPase sodium pump; involved in Na+ efflux to allow salt tolerance; likely not involved in Li+ efflux
KLLA0C19316g	1	1	1	1	1	1	1	1	1	1	1	1	1	1	1	1	1	1	1	1	0	0	0	0	0	0	0	0	0	1	0	1	1	1	1	1	0	1	1	0	0	some similarities with uniprot|P39712 Saccharomyces cerevisiae YAL063C	YAL063C	Lectin-like protein with similarity to Flo1p; thought to be expressed and involved in flocculation
KLLA0F12298g	1	1	1	1	1	1	1	1	1	1	1	1	1	1	1	1	1	1	1	1	0	0	0	0	0	0	0	0	0	1	1	1	1	1	1	1	1	1	1	0	0	similar to uniprot|P53981 Saccharomyces cerevisiae YNL010W Hypothetical ORF	YNL010W	Putative protein of unknown function; similar to phosphoserine phosphatases; green fluorescent protein (GFP)-fusion protein localizes to the cytoplasm and nucleus; homozygous diploid mutant shows an increase in glycogen accumulation
KLLA0D00682g	1	1	1	1	1	1	1	1	1	1	1	1	1	1	1	0	1	1	1	1	0	0	0	1	1	1	1	0	1	0	0	0	0	0	0	0	0	0	0	0	0	highly similar to uniprot|Q04432 Saccharomyces cerevisiae YDR533C	YDR533C	Methylglyoxalase that converts methylglyoxal to D-lactate; involved in oxidative stress resistance, diauxic shift, and stationary phase survival; has similarity to E. coli Hsp31 and C. albicans Glx3p; member of the DJ-1/ThiJ/PfpI superfamily, which includes human DJ-1 involved in Parkinson's disease and cancer; exists as a dimer and contains a putative metal-binding site; protein abundance increa…
KLLA0D00704g	1	1	1	1	1	1	1	1	1	1	1	1	1	1	1	0	1	1	1	1	1	1	1	1	1	1	1	0	1	0	0	0	0	0	0	0	0	0	0	1	1	highly similar to uniprot|Q04432 Saccharomyces cerevisiae YDR533C	YDR533C	Methylglyoxalase that converts methylglyoxal to D-lactate; involved in oxidative stress resistance, diauxic shift, and stationary phase survival; has similarity to E. coli Hsp31 and C. albicans Glx3p; member of the DJ-1/ThiJ/PfpI superfamily, which includes human DJ-1 involved in Parkinson's disease and cancer; exists as a dimer and contains a putative metal-binding site; protein abundance increa…
KLLA0B00308g	1	1	1	1	1	0	0	0	0	1	1	1	1	1	1	1	1	1	1	1	0	0	0	0	0	1	0	0	0	0	0	0	0	0	0	0	0	0	1	0	0	some similarities with uniprot|P32768 Saccharomyces cerevisiae YAR050W	YAR050W	Lectin-like protein involved in flocculation; cell wall protein that binds mannose chains on the surface of other cells, confers floc-forming ability that is chymotrypsin sensitive and heat resistant; FLO1 has a paralog, FLO5, that arose from a segmental duplication
KLLA0D19965g	1	1	1	0	1	1	0	1	1	1	1	1	1	0	1	1	1	1	1	1	0	0	0	0	0	0	0	0	0	0	0	0	0	0	0	0	0	0	0	0	0	conserved hypothetical protein	None	None
KLLA0D19957g	1	1	1	0	1	1	0	0	0	1	1	1	1	0	1	1	1	0	1	1	0	0	0	0	0	0	0	0	0	0	0	0	0	0	0	0	0	0	0	0	0	some similarities with uniprot|Q08295 Saccharomyces cerevisiae YOL157C Hypothetical ORF	YOL157C	Isomaltase (alpha-1,6-glucosidase/alpha-methylglucosidase); preferred specificity for isomaltose, alpha-methylglucoside, and palatinose, but also exhibits alpha-1,2 glucosidase activity on sucrose and kojibiose, and can cleave the 1,3-alpha linkage of nigerose and turanose and the alpha-1,5 linkage of leucrose in vitro; not required for isomaltose utilization, but Ima2p overexpression allows the …
KLLA0D19953g	1	1	1	0	1	1	1	0	0	1	1	1	1	1	1	1	1	0	1	1	0	0	0	0	0	0	0	0	0	0	0	0	0	0	0	0	0	0	0	0	0	similar to uniprot|P53048 Saccharomyces cerevisiae YGR289C MAL11 Maltose permease inducible high-affinity maltose transporter (alpha-glucoside transporter) encoded in the MAL1 complex locus member of the 12 transmembrane domain superfamily of sugar transporters	YGR289C	High-affinity maltose transporter (alpha-glucoside transporter); inducible; encoded in the MAL1 complex locus; broad substrate specificity that includes maltotriose; required for isomaltose utilization
KLLA0D19949g	1	1	1	0	1	1	1	0	0	1	1	1	1	1	1	1	1	0	1	1	0	0	0	0	0	0	0	0	0	0	0	0	0	0	0	0	0	0	0	0	0	conserved hypothetical protein	None	None
KLLA0D19941g	1	1	1	0	1	1	1	0	0	1	1	1	1	1	1	1	1	0	1	1	0	0	0	0	0	0	0	0	0	0	0	0	0	0	0	0	0	0	0	0	0	similar to uniprot|P36172 Saccharomyces cerevisiae YKR105C Hypothetical ORF	YKR105C	Plasma membrane protein of the Major Facilitator Superfamily (MFS); involved in amino acid uptake and drug sensitivity; VBA5 has a paralog, VBA3, that arose from a segmental duplication
KLLA0D19945g	1	1	1	0	1	1	1	0	0	1	1	1	1	1	1	1	1	0	1	1	0	0	0	0	0	0	0	0	0	0	0	0	0	0	0	0	0	0	0	0	0	similar to uniprot|P36173 Saccharomyces cerevisiae YKR106W	YKR106W	Proton:glutathione antiporter; localized to the vacuolar and plasma membranes; expressed at a very low level; potential role in resistance to oxidative stress and modulation of the PKA pathway; GEX2 has a paralog, GEX1, that arose from a segmental duplication
KLLA0A12001g	1	1	1	1	1	0	0	1	1	2	2	1	1	1	1	1	1	1	1	1	0	0	0	0	2	0	0	0	0	3	3	2	2	2	2	3	2	2	0	2	2	no similarity	None	None
KLLA0B00220g	1	1	1	2	8	1	1	1	0	1	1	2	1	1	1	1	1	1	1	2	0	0	0	0	0	1	0	0	0	0	0	0	0	0	1	0	1	0	1	1	1	conserved hypothetical protein	None	None
KLLA0D00187g	1	1	1	2	7	1	1	1	0	1	1	2	1	1	1	1	2	1	1	2	0	0	0	0	0	0	1	0	0	0	1	0	0	1	1	0	1	1	1	1	0	no similarity	None	None
KLLA0D00209g	1	1	1	2	7	1	1	1	0	1	1	2	1	1	1	1	2	1	1	2	0	0	0	0	0	0	1	0	0	0	1	0	0	1	1	0	1	1	1	1	0	conserved hypothetical protein	None	None
KLLA0B13860g	0	1	0	0	1	0	0	0	0	1	0	0	0	0	0	0	0	1	0	0	1	0	0	0	1	1	1	1	0	1	1	1	1	1	1	1	1	1	1	0	0	highly similar to uniprot|P32529 Saccharomyces cerevisiae YJR063W RPA12 RNA polymerase I subunit A12.2 contains two zinc binding domains and the N terminal domain is responsible for anchoring to the RNA pol I complex	YJR063W	RNA polymerase I subunit A12.2; contains two zinc binding domains, and the N terminal domain is responsible for anchoring to the RNA pol I complex
KLLA0E25147g	1	0	1	0	0	0	0	0	1	1	0	0	0	0	0	0	0	1	0	0	1	1	1	1	1	1	1	1	1	2	1	1	0	1	1	1	1	1	1	0	0	some similarities with uniprot|P39712 Saccharomyces cerevisiae YAL063C	YAL063C	Lectin-like protein with similarity to Flo1p; thought to be expressed and involved in flocculation
KLLA0E25180g	1	0	1	0	0	0	0	0	1	1	0	0	0	0	0	0	0	2	0	0	1	1	1	1	1	1	1	1	1	2	1	1	0	1	1	1	1	1	1	0	0	Retrotransposon Gag gene	None	None
KLLA0E25081g	1	0	1	0	0	0	0	0	0	0	0	0	0	0	0	0	0	1	0	0	1	1	2	1	1	1	1	1	1	2	1	1	2	1	2	1	1	1	1	1	0	similar to uniprot|P07337 Kluyveromyces marxianus Beta- glucosidase precursor	None	None
KLLA0E24993g	1	0	1	0	0	0	0	0	0	0	0	0	0	0	0	0	0	1	0	0	0	1	1	1	1	1	1	1	1	2	1	1	1	1	1	1	1	1	1	1	0	similar to uniprot|P32837 Saccharomyces cerevisiae YDL210W UGA4 Permease that serves as a gamma-aminobutyrate (GABA) transport protein involved in the utilization of GABA as a nitrogen source catalyzes the transport of putrescine and delta-aminolevulinic acid (ALA) localized to the vacuolar membrane	YDL210W	GABA (gamma-aminobutyrate) permease; serves as a GABA transport protein involved in the utilization of GABA as a nitrogen source; catalyzes the transport of putrescine and delta-aminolevulinic acid (ALA); localized to the vacuolar membrane
KLLA0E25015g	1	0	1	0	0	0	0	0	0	0	0	0	0	0	0	0	0	1	0	0	0	1	1	1	1	1	1	1	1	2	1	1	2	1	2	1	1	1	1	1	0	weakly similar to uniprot|P32465 Saccharomyces cerevisiae YHR094C HXT1 Low-affinity glucose transporter of the major facilitator superfamily	YHR094C	Low-affinity glucose transporter of the major facilitator superfamily; expression is induced by Hxk2p in the presence of glucose and repressed by Rgt1p when glucose is limiting; HXT1 has a paralog, HXT6, what arose from the whole genome duplication
KLLA0D00157g	1	1	1	2	2	1	1	1	0	1	1	2	1	1	1	1	1	1	1	1	0	0	0	0	0	0	1	0	0	0	1	0	0	1	1	0	1	1	1	1	0	conserved hypothetical protein	None	None
KLLA0C00198g	1	1	1	0	2	1	1	1	1	0	1	1	1	1	1	1	1	0	1	1	0	0	0	1	0	0	1	0	0	1	0	0	0	0	1	1	1	1	1	0	0	no similarity	None	None
KLLA0C00176g	1	1	1	0	2	1	1	1	1	0	1	1	1	1	1	1	1	0	1	1	0	0	1	0	0	0	0	0	0	1	0	0	0	0	0	0	1	1	1	0	0	no similarity	None	None
KLLA0C00190g	1	1	1	0	2	1	1	1	1	0	1	1	1	1	1	1	1	0	1	1	0	0	1	0	0	0	0	0	0	1	0	0	0	0	0	1	1	1	1	0	0	conserved hypothetical protein	None	None
KLLA0F28105g	1	1	1	1	1	1	1	1	0	1	1	1	1	1	1	1	1	0	1	1	1	1	1	0	0	0	0	0	0	1	1	0	0	1	1	0	1	1	1	0	0	no similarity	None	None
KLLA0A00143g	1	1	0	1	1	1	1	0	0	1	1	1	1	1	1	1	1	1	1	1	0	0	0	0	1	0	0	0	0	0	0	0	0	1	0	0	0	1	0	0	0	conserved hypothetical protein	None	None
KLLA0A00154g	1	1	1	1	1	1	1	0	0	1	1	1	1	1	1	1	1	1	1	1	0	0	0	0	1	0	0	0	0	0	0	0	0	1	0	0	0	1	0	0	0	conserved hypothetical protein	None	None
KLLA0A00110g	1	1	1	1	1	1	1	0	0	1	1	1	1	1	1	1	1	1	1	1	1	1	1	0	1	0	0	0	0	1	1	0	0	1	0	1	0	1	0	0	1	conserved hypothetical protein	None	None
KLLA0A00132g	1	1	0	1	1	1	1	0	0	1	1	1	1	1	1	1	1	1	1	1	1	0	0	0	1	0	0	0	0	1	1	0	0	1	0	0	0	1	0	0	1	similar to uniprot|P36032 Saccharomyces cerevisiae YKL221W MCH2 Protein with similarity to mammalian monocarboxylate permeases which are involved in transport of monocarboxylic acids across the plasma membrane mutant is not deficient in monocarboxylate transport	YKL221W	Protein with similarity to mammalian monocarboxylate permeases; monocarboxylate permeases are involved in transport of monocarboxylic acids across the plasma membrane but mutant is not deficient in monocarboxylate transport
KLLA0F00242g	1	1	1	1	1	1	1	0	0	1	1	1	1	1	1	1	1	1	1	1	0	0	0	1	1	0	1	0	0	0	0	0	0	1	2	0	1	1	0	1	1	similar to uniprot|Q06598 Saccharomyces cerevisiae YPR201W ARR3 Arsenite transporter of the plasma membrane required for resistance to arsenic compounds transcription is activated by Arr1p in the presence of arsenite	YPR201W	Plasma membrane metalloid/H+ antiporter; transports arsenite and antimonite; required for resistance to arsenic compounds; transcription is activated by Arr1p in the presence of arsenite
KLLA0F00176g	1	0	0	1	1	1	1	0	1	1	1	1	1	1	1	1	1	1	1	1	0	0	0	0	0	0	0	0	0	0	0	0	0	1	1	0	1	0	0	1	1	no similarity	None	None
KLLA0F00220g	1	0	0	1	1	1	1	0	1	1	1	1	1	1	1	1	1	1	1	1	0	0	0	0	0	0	0	0	0	0	0	0	0	1	1	0	1	0	0	1	1	no similarity	None	None
KLLA0E14543g	1	0	1	1	1	1	1	1	1	0	0	0	1	1	1	1	0	1	0	0	0	0	0	0	0	0	0	0	0	0	0	0	0	0	0	0	0	0	0	0	0	some similarities with uniprot|P38894 Saccharomyces cerevisiae YHR211W	YHR211W	Lectin-like cell wall protein (flocculin) involved in flocculation; binds mannose chains on the surface of other cells, confers floc-forming ability that is chymotrypsin resistant but heat labile; FLO5 has a paralog, FLO1, that arose from a segmental duplication
KLLA0A12089g	2	2	2	1	1	0	0	1	1	2	1	1	1	1	1	1	1	1	1	1	0	0	0	0	0	0	0	0	0	0	0	0	0	0	0	0	0	0	0	0	0	similar to uniprot|Q5WCY3 Bacillus clausii ABC3243 paiA Septation and degradation transcriptional repressor of sporulation	ABC3243	None
KLLA0A12045g	2	2	2	1	1	0	0	1	1	2	2	1	1	1	1	1	1	1	2	1	0	0	0	0	0	0	0	0	0	0	0	0	0	0	0	0	0	0	0	0	0	some similarities with uniprot|P53054 Saccharomyces cerevisiae YGL262W	YGL262W	Putative protein of unknown function; null mutant displays elevated sensitivity to expression of a mutant huntingtin fragment or of alpha-synuclein; YGL262W is not an essential gene
KLLA0A12067g	2	2	2	1	1	0	0	1	1	2	2	1	1	1	1	1	1	1	2	1	0	0	0	0	0	0	0	0	0	0	0	0	0	0	0	0	0	0	0	0	0	conserved hypothetical protein	None	None
KLLA0B14949g	0	1	0	1	1	1	1	3	1	0	1	1	1	1	1	1	1	0	1	1	0	0	0	0	0	0	0	0	0	0	0	0	0	0	0	0	0	0	0	0	0	no similarity	None	None
KLLA0D00352g	1	1	1	1	0	1	1	1	1	1	1	1	1	1	1	1	1	1	1	1	0	0	0	1	0	0	1	0	1	0	1	0	0	0	1	0	0	0	0	0	0	no similarity	None	None
KLLA0D19987g	1	1	1	1	1	1	0	1	1	1	1	1	1	1	1	1	1	1	1	1	0	1	1	0	0	0	0	0	0	0	0	0	0	0	0	0	0	0	0	0	0	conserved hypothetical protein	None	None
KLLA0D17732g	11	10	13	12	15	16	14	16	10	13	13	15	14	9	10	11	10	15	13	11	7	12	13	9	10	7	7	11	14	11	8	7	8	9	7	12	8	7	9	16	10	some similarities with uniprot|Q8TGM6 Saccharomyces cerevisiae YLR154W-C TAR1, Mitochondrial protein of unknown function, encoded within the 25S rRNA gene on the opposite strand	YLR154W-C	Protein potentially involved in regulation of respiratory metabolism; located in the mitochondria; interacts genetically with RPO41 and physically with Coq5p; encoded within the 25S rRNA gene on the opposite strand
KLLA0D17600g	11	10	13	12	14	13	15	16	10	12	13	15	14	9	10	10	10	15	13	10	6	9	10	9	10	7	7	11	14	11	7	7	7	9	7	12	8	7	9	15	10	some similarities with uniprot|Q8TGM6 Saccharomyces cerevisiae YLR154W-C TAR1, Mitochondrial protein of unknown function, encoded within the 25S rRNA gene on the opposite strand	YLR154W-C	Protein potentially involved in regulation of respiratory metabolism; located in the mitochondria; interacts genetically with RPO41 and physically with Coq5p; encoded within the 25S rRNA gene on the opposite strand
KLLA0D17864g	11	10	13	12	15	13	14	16	10	13	13	15	14	9	10	11	10	15	13	11	6	9	11	9	10	7	7	11	14	11	8	7	8	9	7	12	8	7	9	16	10	some similarities with uniprot|Q8TGM6 Saccharomyces cerevisiae YLR154W-C TAR1, Mitochondrial protein of unknown function, encoded within the 25S rRNA gene on the opposite strand	YLR154W-C	Protein potentially involved in regulation of respiratory metabolism; located in the mitochondria; interacts genetically with RPO41 and physically with Coq5p; encoded within the 25S rRNA gene on the opposite strand
KLLA0D17952g	11	10	13	12	15	13	14	16	10	13	13	15	14	9	10	11	10	15	13	11	6	9	11	9	10	7	7	11	14	11	8	7	8	9	7	12	8	7	9	16	10	no similarity	None	None
KLLA0D00269g	3	3	4	2	15	2	2	2	2	4	1	2	2	2	2	2	3	1	1	3	0	0	0	1	1	1	1	1	1	1	1	1	1	1	1	1	1	1	1	1	1	no similarity	None	None

### Sheet: Table S6 
Tables S6: Genetic diverity at the mitochondrial gene level considering the 41 K. lactis studied strains
	Length of the reference CDS	Number of polymorphic sites	Pi	dN/dS (median value)
ATP6	771	11	0.0036	0
COX2	744	8	0.0011	0.034
COX3	810	49	0.016	0.0272
CYTB	1161	78	0.0165	0.0352
